# Glioma-associated tertiary lymphoid structures are sites of lymphocyte clonal expansion and plasma cell formation

**DOI:** 10.1101/2024.07.04.602038

**Authors:** Pinar Cakmak, Jennifer H. Lun, Aakanksha Singh, Jadranka Macas, Jonathan Schupp, Miriam Köhler, Tatjana Starzetz, Michael C. Burger, Eike Steidl, Lucie Marie Hasse, Elke Hattingen, Karl H. Plate, Yvonne Reiss, Katharina Imkeller

## Abstract

Adult-type diffuse gliomas, the most common primary brain tumors, pose significant clinical challenges due to limited treatment options, restricted anti-tumor immune response and dismal patient prognosis. In this study, we elucidate the immunological function and clinical relevance of intra-tumoral tertiary lymphoid structures (TLS) in adaptive anti-glioma immunity. We conducted a comprehensive, unbiased analysis of lymphoid aggregation in 642 gliomas using a multi-modal approach that combines RNA sequencing with spatial transcriptome and proteome profiling. Our findings reveal that TLS are present in 15% of tumors and correlate with improved overall survival. Gliomas with TLS exhibit a remodeled perivascular space, marked by transcriptional upregulation and spatial redistribution of collagens associated with barrier functions. Furthermore, we demonstrate that TLS maturation into sites of dynamic adaptive immune responses, characterized by clonal T and B cell expansion and IgA+ and IgG+ plasma-cell formation, is driven by efficient early T cell recruitment to the perivascular space.
