## Supplementary_Table_1 for "Glioma-associated tertiary lymphoid structures are sites of lymphocyte clonal expansion and plasma cell formation"

	baseMean	log2FoldChange	lfcSE	stat	pvalue	padj
ABCA13	271.076164084977	3.05443910593811	0.551716763947184	4.99248760583573	5.96065399061797e-07	0.000372808076144237
ADAMTS15	213.029037078759	2.1964833945035	0.502796503473542	3.77187069003415	0.000162028223498021	0.0228213436438994
AICDA	2.05261986218562	9.8245992463363	2.17806128023822	4.37297119817243	1.225668993581e-05	0.00419456305765511
ANPEP	105.247788919197	1.88113628011293	0.366519263368368	4.3139240911434	1.60382034554676e-05	0.00501553334957366
ASB15	0.882625749684231	-16.3221160394774	4.38357427794474	-3.65503468712511	0.00025714720787542	0.0297078729709832
ATP13A5	50.4710526663122	-1.80551429274175	0.375636445363448	-4.00790261787588	6.12603689256946e-05	0.0127337863055666
ATP2B2	711.440966810026	-1.57656672115668	0.34071485811106	-3.74673041332576	0.000179154443431245	0.0238934065805582
BCL3	192.853463301533	1.50364482867636	0.303883342474656	3.96087794373508	7.46746980938316e-05	0.0136022774564098
BDKRB2	52.8862572568571	2.33588501019249	0.485735606581297	4.19134397933364	2.7730685522146e-05	0.00728955324638673
BHLHE22	14.263446148495	-3.67678653456792	0.85685621770148	-3.94090217799454	8.11757272841946e-05	0.0142948091405895
BLOC1S5-TXNDC5	1.41869285635883	-19.746590836215	4.37997498541803	-4.43988627810827	9.0006426612246e-06	0.00340111784561025
BTBD19	401.570733406492	1.5029150900846	0.292317456205992	4.11509837865078	3.87014313645312e-05	0.00952872658443025
C17orf78	6.29513105535511	-22.492979165595	4.17935184406984	-5.31014855738576	1.09535913112934e-07	0.000104362545037664
C1QTNF3-AMACR	4.86144773962503	22.5882208879003	3.23778565828061	6.88378516684645	5.82827508687297e-12	5.28566267628509e-08
C7	167.206134147732	2.43848043859589	0.614483475519561	3.48012684440009	0.000501176440033519	0.049673979613814
CCL18	22.6210978473393	4.22589104173257	0.981209353519586	4.00107380514713	6.30556849237377e-05	0.0127337863055666
CCL5	33.1182625935568	2.04651298723096	0.47185056888887	3.70141121445229	0.000214403679852608	0.0262760401700446
CCR4	10.6732621577815	3.12113364401162	0.68680076385485	4.10764488405234	3.99714040454769e-05	0.00957987045016416
CD163	1574.33694288632	2.20744200384708	0.477721260435565	3.99279278905853	6.5299627733301e-05	0.0128739635633328
CD3E	23.0832816026509	2.19281933039218	0.455646308904613	4.15414169587497	3.26510806985651e-05	0.00834120143254329
CD79A	5.32337022366428	3.35471301190517	0.811272901909734	3.76533347128245	0.000166326948301029	0.023206447602185
CEACAM4	4.58430121143343	2.60443386800824	0.58411427085292	3.94517645433199	7.97412359919891e-05	0.0141798680237519
CFI	306.430633285983	1.83788572422615	0.41501159623499	3.70564518721391	0.000210853303556648	0.026016715781704
CHAD	7.63280959747222	-6.5081001251821	1.09117834378017	-5.68935422936947	1.27520693819033e-08	1.92747528707469e-05
CNKSR2	808.250372144579	-1.16180933788576	0.246035400558509	-3.50278592401508	0.000460419338350611	0.046916213252828
COL1A1	5336.43133233193	2.51458891503054	0.501641629040557	4.41468328548845	1.01157979078755e-05	0.00370017100894882
COL1A2	3028.25606289892	1.83223912182787	0.386028718751741	3.96923608891718	7.21034157517583e-05	0.0135901352827573
COL3A1	2849.48988909344	2.36750569244806	0.488488191488302	4.23245787405604	2.31151218405769e-05	0.006460497935939
COL6A3	873.634770496095	2.17991464546392	0.46196350341392	4.0694007893942	4.71342050433077e-05	0.0108217748237407
CSRNP3	903.860290857427	-1.22449428757103	0.252143464815971	-3.66654074594313	0.000245853759912519	0.0291457222045311
CST7	5.08071507714261	2.95573961576803	0.752532896123931	3.52906780480553	0.000417026266536383	0.0436407495950977
CT45A10	0.248048666141222	-16.3339599822361	4.38372495268458	-3.65761085727264	0.000254577163677261	0.0295994909921677
CYP1B1	391.404721010478	2.16678914299936	0.464075907864048	4.02259438890381	5.75605747257937e-05	0.012139926795075
DOK2	18.187044309644	2.03490568028538	0.499138161951321	3.47580251829067	0.00050932718822023	0.0499930578913254
DOK3	204.672177018026	1.49891668241637	0.277887192454189	4.31440064519713	1.60036486447687e-05	0.00501553334957366
EEF1E1-BLOC1S5	0.547118996864324	18.6201588195437	4.37068220516421	4.1916016675606	2.76992011220259e-05	0.00728955324638673
F13A1	679.183775980062	2.39042405354245	0.577810954831247	3.61783388851284	0.000297078955476554	0.0338894219775707
FAM20C	1528.61286287805	1.4715934531968	0.318141690753967	3.68261528509587	0.000230853412949619	0.0277299285038423
FAM220A	2.96623432929347	17.2044853473653	4.37433216859465	3.86447226589933	0.000111329638042218	0.0177131313579802
FCRL5	18.7910836223388	4.78670567274829	0.977787724896813	4.58862957521969	4.46165331405116e-06	0.00192679685262524
FGF14	281.687558922125	-1.9712356732911	0.358968595944898	-4.65565983255994	3.22944759006396e-06	0.00150194154842513
FOXR2	4.93575846885373	15.6171868484324	4.38418952516075	3.49373282348482	0.000476317449053351	0.0478469341599575
FPR2	16.959556148578	2.74942469298709	0.655253338796242	3.73813386054148	0.000185391236427507	0.0241915557289361
FRRS1L	627.597199662442	-2.11099421987412	0.449934719132402	-4.02501550306279	5.69715620970472e-05	0.012139926795075
GATA3	10.8394318377511	2.46291209247109	0.594441690688885	3.63856056254154	0.000274166158847479	0.0314735809441492
GET1-SH3BGR	1.00963619627067	-15.1212154257463	3.46937063516369	-4.27201846799715	1.93711528941738e-05	0.00575990116712335
GPLD1	117.322083265476	-1.42322344904762	0.295644988327644	-3.79923047368835	0.00014514606708185	0.021131588563204
GPR12	62.7024178936089	-2.67887515782804	0.601477182940781	-3.9550546974984	7.65171437108188e-05	0.0137412668576914
GPRASP3	177.363395658418	-1.30068911151796	0.266693062392238	-3.7522127592738	0.000175280609123305	0.0236059480163051
GPSM3	123.97016903803	1.3405141709695	0.252705225086548	4.11750160928859	3.83001855861373e-05	0.00952872658443025
GRIA2	2324.40507576368	-1.59006168032085	0.360632431283514	-3.57722037291387	0.000347267392263344	0.0384306933344424
H2AB3	0.666270489143114	17.2074673150555	3.16000635216494	5.35045358483919	8.77340534187575e-08	8.84066811616347e-05
HLA-DRB1	873.250354063097	1.71549060313953	0.400179738418922	3.53713710926999	0.000404489622426912	0.0426548416952287
HSFX2	3.0301504085849	-18.0143983583709	4.38016907982837	-4.04422706875622	5.24960226849009e-05	0.0117552204871448
IBSP	62.0560436821604	3.6111748795228	0.822803490574238	4.02425964091611	5.71548337526691e-05	0.012139926795075
IGFBP4	527.860293522897	1.61647635854715	0.332455156714696	3.95986144885374	7.49932597662907e-05	0.0136022774564098
IGFN1	142.292755192544	-2.61024048400848	0.606261111878457	-3.81063610834343	0.000138609671989119	0.0207777043846169
IGHA1	314.12199744275	4.72081868525673	1.00374963001717	4.40430417412072	1.06123953770136e-05	0.00370168514131292
IGHA2	41.8862369306818	4.55922501341138	1.12267517644954	3.79381775134743	0.000148348576846439	0.0213551308479422
IGHG1	764.578411677126	5.77039207512828	0.938469110633653	5.82905927658576	5.57407026963815e-09	9.19113514097244e-06
IGHG2	200.773595976999	5.03981970120052	1.02767419030691	4.61218131768492	3.98465171566942e-06	0.0017647168278156
IGHG3	186.626256231693	8.70359257979794	1.03992309834596	8.08097501936843	6.42509724416112e-16	1.16538413814594e-11
IGHG4	218.993547248835	7.28880011016113	1.17291850115947	5.95847034832555	2.54609832351781e-09	5.77264142399576e-06
IGHM	175.239091746553	5.11116382129621	0.921254297883651	5.22240583555338	1.76613372509051e-07	0.000141233303438937
IGHV1-2	20.8966012861513	6.2503554902776	1.47677366553814	4.02929414922176	5.59445803281096e-05	0.012139926795075
IGHV1-69	8.8836524027466	7.38031808470568	1.55241740920144	4.56083398880959	5.09508516681621e-06	0.00214917801757471
IGHV1-69-2	0.733260263396772	19.2028905521228	4.37231192895218	4.32331701380988	1.53700627092294e-05	0.00501553334957366
IGHV1-69D	19.7138109682918	5.69628011557105	1.54312952878208	3.49697158593684	0.000470571950952283	0.0476828717674442
IGHV3-11	18.925440360017	12.7765442867183	2.114239355824	5.90119763514465	3.60872300338095e-09	7.27277975948041e-06
IGHV3-15	33.8042839459256	9.62623484275042	1.56133339391039	5.97325009451869	2.32572942472608e-09	5.77264142399576e-06
IGHV3-20	5.59237942224477	19.8907370574508	3.8043827245504	5.14951793126071	2.61156807392446e-07	0.000182187006634007
IGHV3-21	11.6426362031184	6.3182164481157	1.30491739046482	4.61195206079057	3.98905005736241e-06	0.0017647168278156
IGHV3-23	32.8090241984488	5.95000950850504	0.998839054323456	5.65657648652111	1.54422178631601e-08	2.1545457507846e-05
IGHV3-30	31.1216003906453	6.08450513334698	1.27967740883569	4.52028385701519	6.17567692442303e-06	0.0023832857033018
IGHV3-33	19.2705353577095	6.23383257917211	1.24560472101401	4.76381670610687	1.8996507555444e-06	0.000957107372335118
IGHV3-48	22.9373416018536	7.49128912641254	1.22989986455502	5.84705253952879	5.00359504775233e-09	9.07552069761317e-06
IGHV3-74	5.73823447041217	5.21252415777374	1.32019003436359	3.72107350449881	0.000198377680888452	0.0253773461862074
IGHV4-31	11.613372637083	5.95176142440611	1.43529321592821	3.93770510560876	8.22646066143145e-05	0.0143308469096006
IGHV4-4	17.6014281868805	7.10371677275252	1.33842074513375	5.08339159975634	3.70754208775198e-07	0.00024906443847276
IGHV5-51	18.2669832992254	5.90292527011361	1.30863869039132	4.2814913782185	1.85644917476988e-05	0.00561204585532933
IGKC	700.901096516155	6.15387893019655	0.868448068512559	6.74062058796772	1.57711548034695e-11	7.15143014563325e-08
IGKV1-33	20.9415024692824	6.30873137648016	1.24378640370033	4.83099940520643	1.35849410376607e-06	0.000770011439190903
IGKV1-39	35.5828918989804	8.18238248787015	1.6023138820553	4.919374771789	8.68210937634337e-07	0.000507987418929407
IGKV1-5	57.3242387803479	8.6711366882271	1.34555716411546	6.2213162781011	4.93001214882926e-10	1.49034267259109e-06
IGKV1D-33	3.73243669426404	10.0693070111982	1.73151543288292	5.64205598498918	1.68031438818332e-08	2.1769673123478e-05
IGKV1D-37	0.154981410541118	23.8421537015799	4.37526951405227	5.38073223283009	7.41834695762902e-08	7.91493983043972e-05
IGKV1D-39	13.9220487671577	4.95667573041997	1.20347354525981	3.86936276976048	0.000109120179187309	0.0175187641240838
IGKV2-28	12.5294684832109	8.2413406581306	1.86427047084713	4.25975778853699	2.04648548484674e-05	0.00592106784050352
IGKV2-30	5.59684544255088	7.27537146935162	1.82015379076112	3.83229785568548	0.000126951902852578	0.0196808001191458
IGKV3-11	21.0400909763865	5.99673286103117	1.07462229116907	5.301148978432	1.15076133022013e-07	0.000104362545037664
IGKV3-15	26.1363381947915	7.03946016239318	1.35269803525208	4.98223549288829	6.28538756081802e-07	0.000380014531927058
IGKV3-20	90.9183582422486	6.19783269915228	1.13287391762527	5.20608040082283	1.92871105345464e-07	0.000145762337864834
IGKV4-1	26.5963172103091	5.94169356864064	1.32475949348124	4.25865494559716	2.05660642822649e-05	0.00592106784050352
IGLC1	47.7698288211904	4.76354993197777	1.2171987680411	3.66706740852293	0.000245348133502126	0.0291457222045311
IGLC3	78.104033138707	5.15209380972268	1.25399339906017	3.86931367689748	0.000109142151616577	0.0175187641240838
IGLL5	25.965665310308	5.976109580131	1.12894483506622	5.02780065404884	4.96137238675417e-07	0.000321390615539097
IGLV1-40	21.2955143382674	8.84265285745493	1.58218567229365	5.39927330088314	6.69113759458522e-08	7.58524085566167e-05
IGLV2-11	16.5313243084992	6.29751870078766	1.16416321940852	5.1517850768682	2.5801863429902e-07	0.000182187006634007
IGLV2-14	57.5766416958482	4.84605503658669	1.14586907919386	3.96734244699658	7.26785269835407e-05	0.0135901352827573
IGLV2-23	22.8316858389481	7.36773864340961	1.26510306848367	5.58668998556843	2.31438335475814e-08	2.79855235257355e-05
IGLV3-1	39.7904448830971	7.00018765923858	1.51832243795227	4.41288852206848	1.02000524008954e-05	0.00370017100894882
IGLV3-21	16.057975416433	6.97623129690451	1.3978062617952	4.77622076776952	1.78620290628744e-06	0.000925661380406903
IGLV3-25	4.59770693481132	5.6616811620216	1.34200634756083	3.99527257957219	6.46198617606545e-05	0.0128739635633328
IKZF3	80.3975851199712	2.47236296171658	0.477773732540499	4.54684469605586	5.44561506228557e-06	0.00216768533837623
IL1R1	400.815433018782	1.86833038897661	0.441654670161111	3.55103318256433	0.000383722034867086	0.0411831376829539
IL2RB	33.9333413879155	2.25031097640613	0.490289886726038	3.97787315057533	6.95344479732031e-05	0.0132759559719785
ITK	37.0535009562498	2.84318105512202	0.527283799213375	4.82317313544632	1.41292223729813e-06	0.0007765934406095
ITPKC	313.220782060522	1.35866003280378	0.278692944793966	3.79866104463617	0.000145479887728701	0.021131588563204
JAML	63.2705656318577	1.91659152989403	0.45480081224714	3.55450449155216	0.000378692043289983	0.0408852159594864
JCHAIN	86.6070044140264	4.5678313497232	0.938759802966774	4.54624424292084	5.46116591556728e-06	0.00216768533837623
JPH3	167.23865245458	-2.1939892094241	0.539264283795333	-3.51217254013976	0.000444459347870523	0.0455457833427997
KCNB1	751.65798831238	-1.68593479801796	0.374000588514713	-3.70570218491363	0.000210805887254088	0.026016715781704
KCNH5	45.7707728452582	-2.45151476444724	0.61114116881433	-3.52048736729907	0.000430754511122469	0.0443921893337462
KIF5A	1248.13759690375	-1.69434535887524	0.372572081389024	-3.742484819788	0.000182209543158121	0.0239486716942173
KIR3DL2	0.160543047867304	17.0825234139039	4.38175808200457	3.83008899620178	0.000128096922143805	0.0196900167274944
LCK	8.22153965291633	2.52025466439792	0.601282615389664	3.69253094563374	0.000222033313234288	0.0270284579559967
LEFTY2	30.8837479198587	4.03847184855242	0.778788430074056	4.80036901446638	1.58373533834921e-06	0.000844876222558178
LIF	340.140262694989	2.18050950199158	0.500302462425676	3.75874524557421	0.000170767602548902	0.0232885922934736
LILRB3	42.464002640004	2.11867977936641	0.437154831602068	4.16026461997773	3.17879074965808e-05	0.00823670094532832
LSAMP	3026.35262486411	-1.26814837326268	0.230467124911164	-4.20080900317501	2.65962896260822e-05	0.00720005225728177
LTBP2	368.253548463442	1.92252675405287	0.414435071802568	3.91503244886046	9.03920502797716e-05	0.0154672736601368
LTF	1008.37971341407	3.2534717271315	0.800785672270815	3.68821749614506	0.000225830576801026	0.02730743334678
MAGEC2	1.60028806383732	-28.2267232150418	4.37338324463445	-6.38561078526655	1.70714699267317e-10	6.1928464306212e-07
MEDAG	17.129178394252	2.99096025795987	0.699251367936631	3.84834464593244	0.000118918673442175	0.0186612522382419
MGP	214.038330610469	1.83067144879542	0.394178385951937	3.88319477512411	0.000103092920424574	0.0168459404564047
MINDY4B	0.421177601932163	23.2863312866313	4.37898970812845	5.24923163074879	1.52734929664017e-07	0.000131919340678378
MIR7851	0.405890007405567	16.4955055576946	4.31693980165902	3.75161718758983	0.000175697595225559	0.0236059480163051
MMP19	216.607533111647	2.51469218984148	0.562721246690438	3.93568254773898	8.29605758908404e-05	0.0143308469096006
MMP7	45.009226054733	4.62446341042687	0.911348522037634	4.74512582821557	2.08376762997667e-06	0.001021496683041
MTMR7	130.182779692608	-2.54674147648315	0.605301894227621	-3.71177010663421	0.000205814879942329	0.0257453123613377
MUC1	398.33121084344	2.03735028667996	0.366697171962996	4.73783388450913	2.16014766347888e-06	0.00103107258737316
MYT1L	479.737641687228	-2.89193486790207	0.684027673298488	-3.78922515722699	0.000151117900838765	0.0215824920111301
NLRP6	7.29100859865633	3.7005421571091	0.840100511973073	4.04778012707376	5.17056825024442e-05	0.0117229708653667
NPY4R2	0.268079251634669	17.1446896551755	4.37812702585918	3.84746480759539	0.000119346414138056	0.0186612522382419
ODF3	8.18683290196855	-9.25623840569102	2.41241026213827	-3.71256852379352	0.000205166488254492	0.0257453123613377
OLFM4	6.96291067029431	-3.12427288983386	0.750611986785261	-3.76262694915082	0.000168137911573246	0.0232800415275995
OPRK1	11.8174360852792	-3.45241100675414	0.860626563619172	-3.66292552428011	0.000249351053438471	0.029368372774461
P2RY8	28.3560587079147	1.75390109051047	0.418329007587502	3.47549671225311	0.000509908242909648	0.0499930578913254
PLEKHS1	67.7675370832457	3.22891623500444	0.74919193305922	3.90943375890959	9.25127186618583e-05	0.0155661591893206
PLK3	281.510853515221	1.3511591636127	0.262638800825891	4.00229958523736	6.27297983486398e-05	0.0127337863055666
PLTP	1499.71332559515	1.49828156286567	0.315469726303993	3.79840429351049	0.000145630641217361	0.021131588563204
PNKP	246.522399894982	0.889689779823378	0.168816122328918	3.49308923631381	0.000477466924851268	0.0478469341599575
POU2AF1	27.2875416067651	2.58896698665329	0.611321967806547	3.74429041846183	0.000180904308978621	0.0239486716942173
POU6F2	16.1183386196973	-2.48182959258718	0.608293926070741	-3.58680154293279	0.000334758901903254	0.0374805985353162
PPP1R18	840.84066410881	1.05272216439388	0.208380648804801	3.61224599650318	0.00030355639210786	0.0341981729195798
PRDM7	0.492391756450037	16.3199972764806	4.37940456018141	3.65803091638034	0.000254160394460621	0.0295994909921677
PRF1	28.8858993953741	1.99789450423522	0.424410932741819	4.00059087372308	6.31845168982795e-05	0.0127337863055666
PRR23C	0.467411056525167	18.7893304227901	4.3744632606217	4.22665120752721	2.37194901432898e-05	0.0065185471548332
PRRG3	41.2322300732716	-2.25914876926531	0.562269536933876	-3.48435872935387	0.000493317809769862	0.0491637276571745
RAPGEF4	469.565881528752	-1.67579241477452	0.302714730028484	-4.54484793206152	5.49749286389384e-06	0.00216768533837623
RBP3	2.86312667102152	-17.4215563098886	4.38005647351829	-3.90898072054666	9.2686359711469e-05	0.0155661591893206
RELB	86.6380800680307	1.52021206603046	0.32073550844282	3.80441838808128	0.000142137763644967	0.021131588563204
RERGL	11.1158954199405	-2.59384535500691	0.542011309349839	-4.23209869505943	2.31520766256498e-05	0.006460497935939
RGPD2	56.1106501946651	-3.88070207865192	0.92006201324813	-3.8918051469279	9.95011434893939e-05	0.0164068340055512
RHOH	28.5934231748546	2.50129745501968	0.535066602772508	4.11406251784995	3.88756074124952e-05	0.00952872658443025
RIMS4	241.577184596893	-2.14285835121768	0.456425037659338	-4.03759259279097	5.40025324983864e-05	0.0119450967616553
S100A11	281.40918606574	1.58645319168811	0.3460089618002	3.71797650845517	0.000200824939691503	0.0254724668260453
SCAMP1	594.965709212871	-0.930038252038869	0.176653538383795	-3.56651928856389	0.000361754194756695	0.0397666520272541
SERPINA1	205.160140377496	1.92932524186589	0.432016819512966	3.77143937058448	0.000162308596871927	0.0228213436438994
SIGLEC10	284.345942700685	1.5764122781725	0.353048287871028	3.6154042436223	0.00029987930789826	0.0339950680416165
SIGLEC6	3.84840428096102	4.39681058132916	0.998334033442155	4.1036471201966	4.06687630754571e-05	0.00957987045016416
SLAMF1	5.09090456613933	2.90249097778572	0.653231596065281	3.98402495142876	6.7757753630931e-05	0.0132149476920196
SLAMF6	13.4431906587085	2.81578230109415	0.48196673903344	5.21982555505682	1.7909173994352e-07	0.000141233303438937
SOCS3	774.41379160439	1.83760864881817	0.402810456005526	3.81720143033496	0.000134973972158351	0.0204013158917348
SPHK1	65.9320355228616	1.67974079352754	0.387904405998268	3.55690931114019	0.000375243624400354	0.0408852159594864
SRRM4	163.678630658805	-2.69857744644067	0.615419529691117	-3.89746722474754	9.72039727031035e-05	0.0161750977696229
SSX1	2.94044646461218	19.5998558360972	4.3792675873499	4.40709672362734	1.04765412187041e-05	0.00370168514131292
SYT4	133.234493919865	-3.05782641792725	0.638275692985353	-4.32074485717654	1.55503394428614e-05	0.00501553334957366
TCIM	235.848672374754	1.85381957540622	0.441357347893102	3.52054765333273	0.00043065660171668	0.0443921893337462
TCIRG1	341.56160984895	1.44250650570935	0.265346090040715	4.30572203092966	1.66441952387756e-05	0.00511682056340529
TMEM151B	228.182644473263	-2.23903485652874	0.515612387571033	-3.76064443614945	0.000169476184296922	0.0232875684149816
TMEM196	36.2844428189265	-3.38109042532559	0.750363406087415	-4.10613097644404	4.02341402785799e-05	0.00957987045016416
TMPRSS11A	3.12177272390127	10.2090597515796	2.66322873464768	3.72069421701041	0.000198675882591325	0.0253773461862074
TNFAIP8	83.1056312772913	1.62213992525422	0.37335712754457	3.54122053045952	0.000398280536207904	0.0424941903866998
TNR	5042.13781493572	-2.26161505530333	0.479459454428301	-4.09130540066695	4.28951802252415e-05	0.00997477921699269
TOMT	0.171210583783113	15.7408229240861	4.37660246255025	3.52803871409621	0.000418650922347943	0.0436407495950977
TRAV8-2	0.158104499419327	30	4.37661852167994	6.78606094017073	1.15236490799889e-11	6.96719823376131e-08
TRBC2	17.9874964248265	2.32739029217175	0.54333795361719	3.73136144580866	0.000190447745605976	0.0246738657842942
TSPY10	0.457709346668657	-16.0207785290998	3.61368072936724	-4.35035071065963	1.35919966944111e-05	0.0045654006674672
TUNAR	13.2407964666572	-3.58068123101081	0.824417439514772	-3.97939329490862	6.90913615846344e-05	0.0132759559719785
UNC13C	114.469266299991	-2.66462102999585	0.668332262147798	-3.53809199992342	0.000403029606198105	0.0426548416952287
USP17L1	1.29781350878463	16.7182739548058	4.14519417028121	3.96079731861921	7.46999185841575e-05	0.0136022774564098
VIM	8895.06388515721	1.4645739175212	0.327493865614629	3.55601750077232	0.000376519007459872	0.0408852159594864
WAS	107.110589401133	1.50747909623322	0.337562010733734	3.57705860801283	0.00034748228618638	0.0384306933344424
WDR17	368.013874359191	-0.993445101224623	0.181399948706403	-3.82274144050046	0.000131976147954347	0.0201158266520667
