## Supplementary_Table_2 for "Glioma-associated tertiary lymphoid structures are sites of lymphocyte clonal expansion and plasma cell formation"

phenotype	DAPI	CD4	CD74	FoxP3	PD1	CD8	ICOS	CD20	CD38	CD163	GranzB	IgA	Lamp3	Ki67	IgG	MZB1	Col4	PDL1
CD4_ICOS+PD1+Ki67+_extra	1	1	0	0	1	-1	1	-1	0	0	0	0	0	1	0	-1	0	0
CD4_Ki67+_extra	1	1	0	0	0	-1	0	-1	0	0	0	0	0	1	0	-1	0	0
CD4_total	1	1	0	0	0	0	0	0	0	0	0	0	0	0	0	-1	0	0
CD4_CD38+	1	1	0	0	0	0	0	0	1	0	0	0	0	0	0	-1	0	0
CD4_GranzB+	1	1	0	0	0	0	0	0	-1	0	1	0	0	0	0	-1	0	0
CD4_PD1+ICOS+	1	1	0	0	1	0	1	0	-1	0	-1	0	0	0	0	-1	0	0
CD4_ICOS+	1	1	0	0	-1	0	1	0	-1	0	-1	0	0	0	0	-1	0	0
CD4_PD1+	1	1	0	0	1	0	-1	0	-1	0	-1	0	0	0	0	-1	0	0
CD4_FoxP3+	1	1	0	1	-1	0	-1	0	-1	0	-1	0	0	0	0	-1	0	0
CD4_other	1	1	0	-1	-1	0	-1	0	-1	0	-1	0	0	0	0	-1	0	0
CD20_Ki67+CD38+_extra	1	0	0	0	0	0	0	1	1	0	0	0	0	1	0	-1	0	0
CD20_total	1	0	0	0	0	0	0	1	0	0	0	0	0	0	0	-1	0	0
CD20_Ki67+	1	0	0	0	0	0	0	1	0	0	0	0	0	1	0	-1	0	0
CD20_CD38+	1	0	0	0	0	0	0	1	1	0	0	0	0	-1	0	-1	0	0
CD20_CD74+	1	0	1	0	0	0	0	1	-1	0	0	0	0	-1	0	-1	0	0
CD20_IgG+	1	0	-1	0	0	0	0	1	-1	0	0	0	0	-1	1	-1	0	0
CD20_other	1	0	-1	0	0	0	0	1	-1	0	0	0	0	-1	-1	-1	0	0
PC_total	1	0	0	0	0	0	0	0	1	0	0	0	0	0	0	1	0	0
PC_CD38+MZB1+IgG+	1	0	0	0	0	0	0	0	1	0	0	0	0	0	1	1	0	0
PC_CD38+MZB1+IgA+	1	0	0	0	0	0	0	0	1	0	0	1	0	0	-1	1	0	0
PC_other	1	0	0	0	0	0	0	0	1	0	0	-1	0	0	-1	1	0	0
CD8_PD1-_extra	1	0	0	0	-1	1	0	0	0	0	0	0	0	0	0	-1	0	0
CD8_PDL1+_extra	1	0	0	0	0	1	0	0	-1	0	-1	0	0	-1	0	-1	0	1
CD8_Ki67+_extra	1	-1	0	0	0	1	0	-1	0	0	0	0	0	1	0	-1	0	0
CD8_total	1	0	0	0	0	1	0	0	0	0	0	0	0	0	0	-1	0	0
CD8_GranzB+	1	0	0	0	0	1	0	0	0	0	1	0	0	-1	0	-1	0	0
CD8_CD38+	1	0	0	0	0	1	0	0	1	0	-1	0	0	-1	0	-1	0	0
CD8_PD1+	1	0	0	0	1	1	0	0	-1	0	-1	0	0	-1	0	-1	0	0
CD8_other	1	0	0	0	-1	1	0	0	-1	0	-1	0	0	-1	0	-1	0	0
CD163_PDL1+_extra	1	0	0	0	0	0	0	0	0	1	0	0	0	0	0	0	0	1
CD163_total	1	0	0	0	0	0	0	0	0	1	0	0	0	0	0	0	0	0
CD163_Ki67+	1	0	0	0	0	0	0	0	0	1	0	0	0	1	0	0	0	0
CD163_Col4+	1	0	0	0	0	0	0	0	0	1	0	0	0	-1	0	0	1	0
CD163_GranzB+	1	0	0	0	0	0	0	0	0	1	1	0	0	-1	0	0	-1	0
CD163_CD74+	1	0	1	0	0	0	0	0	0	1	-1	0	0	-1	0	0	-1	0
CD163_other	1	0	-1	0	0	0	0	0	0	1	-1	0	0	-1	0	0	-1	0
Lamp3_total	1	0	0	0	0	0	0	0	0	0	0	0	1	0	0	0	0	0
Lamp3_CD74+	1	0	1	0	0	0	0	0	0	0	0	0	1	0	0	0	0	0
Lamp3_other	1	0	-1	0	0	0	0	0	0	0	0	0	1	0	0	0	0	0
